# Genome-wide characterization of MLO family in bread wheat shed light on its role in resistance to powdery mildew, biotic and abiotic stresses

**DOI:** 10.1101/2023.09.22.559087

**Authors:** Babar Hussain, Hamza Ramzan, Qasim Raza, Rana Muhammad Atif, Hikmet Budak, Zulfiqar Ali

## Abstract

Powdery mildew (PM) is a notorious disease that causes up to 62% of yield losses in wheat. The 66 PM resistance quantitative trait loci (QTL)/genes (Pm1 – Pm66) break down when new pathogen races interact with plants. The knockout of three wheat Mildew resistance locus o (MLO) has conferred stable resistance against PM. However, only seven MLO genes are known in bread wheat, which has limited the development of PM-resistant cultivars. Taking advantage of IWGSC Ref-seq v2.1, we identified 47 MLO genes in wheat that were distributed on all 21 chromosomes in a non-random fashion. Phylogenetic analysis showed that MLOs are divided into four clades/subfamilies, while clades I, II, III, and IV harbored 6, 28, 6, and 7 MLO genes, respectively. The phylogenetic patterns were strongly supported by gene structure and motif distribution in different clades. Motif analysis found 16 conserved motifs in wheat MLOs. Comparative phylogenetic tree of wheat, Arabidopsis, and rice MLOs classified the genes into four clades. Evolution analysis showed that segmental duplications and purifying selection are prevalent in TaMLOs. Finally, nine MLOs showed *in silico* expression in different tissues during growth and development. Eight genes (*TaMLO3/6-A2, TaMLO7-A1, TaMLO9-D1, TaMLO10-A2, TaMLO10-B1, TaMLO10-B2, TaMLO10-D1,* and *TaMLO10-D2*) showed overlapping expression under cold, drought, heat stress, and phosphate starvation. Several MLOs showed differential *in silico* expression under PM (*TaMLO10-A2, TaMLO3/6-A2, TaMLO7-A1*, *TaMLO10-D5*), stripe rust (*TaMLO9-D1*), and head blight (*TaMLO10-A2, TaMLO4-A1, TaMLO10-B1, TaMLO10-B2, TaMLO10-D1*, *TaMLO10-D2)*. The quantitative real-time polymerase chain reaction (qRT-PCR) showed that nine genes (*TaMLO3/6-A2*, *TaMLO3/6-B2*, *TaMLO3/6-D2*, *TaMLO8-A1*, *TaMLO8-B1*, *TaMLO8-D1*, *TaMLO9-A1*, *TaMLO10-A1*, and *TaMLO10-D1*) exhibited significant upregulation in PM-resistant line after 24, 48, and 72 hours of post-inoculation with the pathogen as compared with the susceptible cultivar. Whereas *TaMLO9-D1* showed downregulation. Thus, these MLO genes have a potential role in wheat under these conditions. Therefore, we hope that the MLO genes identified in this study will be edited through CRISPR/Cas9 and/or will be overexpressed to develop PM and disease-resistant and abiotic stress-tolerant wheat.
