## Supplementary material for "Genome-wide characterization of MLO family in bread wheat shed light on its role in resistance to powdery mildew, biotic and abiotic stresses": Supplemenary Data TaMLO v3.xlsx

### Sheet: Table S1
Table S1: List of primer pairs used for qRT-PCR analysis of ten TaMLO genes under PM infection.
Serial #	Gene ID	Given Names	Forward Primer	Reverse Primer	Tm (°C)	Amplicon (bp)
1	TraesCS1A03G0668200	TaMLO9-A1	CCGTCGGCACCAAACTGG	ACAATGAAGCCAACCTGCCC	61	250
2	TraesCS2A03G0163000	TaMLO10-A1	CGACGACGAATACTGCCTCA	TGATCATTTGAGGGGCACCG	60	209
3	TraesCS5A03G1159400	TaMLO3/6-A2	CACCTGCTTCAGAAGGGCA	CGAGGGCTGATGAAGAGACC	60	166
4	TraesCS6A03G0387200	TaMLO8-A1	GAAGAGGCACAGCGGTCG	CTACGAGAAACTGGCGTTGC	60	184
5	TraesCS4B03G0836900	TaMLO3/6-B2	GTTGGCGTGTGTAAGCAGTG	GAGATGAAGCCCACCAGCAT	60	101
6	TraesCS6B03G0494800	TaMLO8-B1	AAGCACTATTCTCAGCCCTGC	CTCTTGCAGAATGTGGCAGC	60	187
7	TraesCS1D03G0630400	TaMLO9-D1	CACCCTGCCTCTGTATGCAA	CCGGTCGTCTCACCATTTCA	60	209
8	TraesCS2D03G0160400	TaMLO10-D1	CCTCCGACGAATACTGCCTC	CGCCAATTCCTTGTCTGTGC	60	157
9	TraesCS4D03G0744500	TaMLO3/6-D2	TGATGCTGGTGGGGTTCATC	CGTGGACATTAGCGACACCT	60	182
10	TraesCS6D03G0340700	TaMLO8-D1	CTCAGCCTTGCAGAGAGTCAA	GGCAGCATCTTCTCTGGCTT	60	163

### Sheet: Table S2
Table S2: The properties and localization of identified 47 MLO genes in bread wheat.
S#	Gene IDs	New Gene Names	Chr.	pI	Mw (kDa)	Size (AA)	TMs	Leucine (%)	Protein Localization
1	TraesCS1A03G0539600	TaMLO1-A1	1A	9.36	63.32	560	7	8.6	Plasma membrane
2	TraesCS1B03G0628500	TaMLO1-B1	1B	9.41	63.28	560	7	8.6	Plasma membrane
3	TraesCS1D03G0519600	TaMLO1-D1	1D	9.42	63.6	562	7	8.5	Plasma membrane
4	TraesCS3A03G0944700	TaMLO2-A1	3A	9.33	54.81	480	7	12	Plasma membrane
5	TraesCS3B03G1076900	TaMLO2-B1	3B	9.34	55.05	483	7	11.8	Plasma membrane
6	TraesCS3D03G0877800	TaMLO2-D1	3D	9.41	55.19	486	7	11.7	Plasma membrane
7	TraesCS5A03G1158600	TaMLO3/6-A1	5A	7.36	64.06	585	7	9.1	Plasma membrane
8	TraesCS5A03G1159400	TaMLO3/6-A2	5A	9.53	60.29	534	7	9.9	Plasma membrane
9	TraesCS5A03G1150400	TaMLO3/6-A3	5A	9.87	61.05	541	7	9.8	Plasma membrane
10	TraesCS4B03G0835400	TaMLO3/6-B1	4B	9.72	60.87	546	7	10.4	Plasma membrane
11	TraesCS4B03G0836900	TaMLO3/6-B2	4B	9.49	60.39	534	7	10.1	Plasma membrane
12	TraesCS4D03G0743900	TaMLO3/6-D1	4D	9.77	60.55	540	7	10.2	Plasma membrane
13	TraesCS4D03G0744500	TaMLO3/6-D2	4D	9.52	60.45	534	7	10.1	Plasma membrane
14	TraesCS2A03G1299000	TaMLO4-A1	2A	9.22	68.5	609	7	10.3	Plasma membrane
15	TraesCS2B03G1489500	TaMLO4-B1	2B	9.38	68.44	612	7	10.1	Plasma membrane
16	TraesCS2D03G1262400	TaMLO4-D1	2D	9.28	68.46	610	7	10.3	Plasma membrane
17	TraesCS2A03G0775400	TaMLO5-A1	2A	9.03	55.33	491	7	11.2	Plasma membrane
18	TraesCS2B03G0856800	TaMLO5-B1	2B	8.99	55.06	490	7	11.6	Plasma membrane
19	TraesCS2D03G0715400	TaMLO5-D1	2D	8.6	55.34	493	7	11.6	Plasma membrane
20	TraesCS7A03G0928000	TaMLO7-A1	7A	9.51	54.31	478	6	11.9	Plasma membrane
21	TraesCS7B03G0775700	TaMLO7-B1	7B	9.14	57.36	506	7	12.1	Plasma membrane
22	TraesCS7D03G0891400	TaMLO7-D1	7D	9.15	57.52	507	7	12.4	Plasma membrane
23	TraesCS6A03G0387200	TaMLO8-A1	6A	8.7	56.92	498	7	11.2	Plasma membrane
24	TraesCS6B03G0494800	TaMLO8-B1	6B	8.55	56.56	496	7	10.7	Plasma membrane
25	TraesCS6D03G0340700	TaMLO8-D1	6D	8.8	56.91	498	7	11.2	Plasma membrane
26	TraesCS1A03G0668200	TaMLO9-A1	1A	9.08	56.52	499	7	11.22	Plasma membrane
27	TraesCS3A03G0013800	TaMLO9-A2	3A	8.51	61.25	540	7	10.6	Plasma membrane
28	TraesCS1B03G0759600	TaMLO9-B1	1B	9.15	56.25	499	7	11.22	Plasma membrane
29	TraesCS1D03G0630400	TaMLO9-D1	1D	9.09	56.56	499	7	11.22	Plasma membrane
30	TraesCS3D03G0010400	TaMLO9-D2	3D	9.06	50.84	444	7	12.9	Plasma membrane
31	TraesCS2A03G0163000	TaMLO10-A1	2A	9.45	55.86	492	7	11.6	Plasma membrane
32	TraesCS2A03G0163100	TaMLO10-A2	2A	9.63	55.33	487	7	11.5	Plasma membrane
33	TraesCS6A03G0805500	TaMLO10-A3	6A	9.28	54.72	480	7	11.2	Plasma membrane
34	TraesCS2B03G0227100	TaMLO10-B1	2B	9.52	55.85	492	7	11.6	Plasma membrane
35	TraesCS2B03G0227200	TaMLO10-B2	2B	9.59	55.36	487	7	11.5	Plasma membrane
36	TraesCS6B03G0955000	TaMLO10-B3	6B	9.14	56.54	499	7	10.8	Plasma membrane
37	TraesCS2D03G0160400	TaMLO10-D1	2D	9.53	55.81	492	7	11.6	Plasma membrane
38	TraesCS2D03G0160500	TaMLO10-D2	2D	9.76	54.3	497	7	11.7	Plasma membrane
39	TraesCS6D03G0681600	TaMLO10-D3	6D	9.35	46.98	409	7	12.2	Plasma membrane
40	TraesCS7D03G0041500	TaMLO10-D4	7D	9.83	53.97	468	7	10.9	Plasma membrane
41	TraesCS7D03G0062000	TaMLO10-D5	7D	9.69	54.81	487	7	12.1	Plasma membrane
42	TraesCS4A03G0580300	TaMLO11-A1	4A	8.62	58.39	506	7	12.1	Plasma membrane
43	TraesCS4B03G0222000	TaMLO11-B1	4B	7.97	59.19	513	7	11.9	Plasma membrane
44	TraesCS4D03G0182500	TaMLO11-D1	4D	8.93	57.68	500	7	12.2	Plasma membrane
45	TraesCS5A03G0963900	TaMLO12-A1	5A	9.12	62.37	565	7	9.2	Plasma membrane
46	TraesCS5B03G1014800	TaMLO12-B1	5B	9	59.26	537	7	8.9	Plasma membrane
47	TraesCS5D03G0918700	TaMLO12-D1	5D	9.07	60.5	547	7	9	Plasma membrane

### Sheet: Table S3
Table S3: Multi-level consensus sequences for the MEME defined domains observed among different TaMLO proteins.
Motif	Multilevel Consensus Sequence	E-value	No. of Sites	Width	SMART Database Domain-Motif
1	LIHFILFQNAFEIAFFFWILVTYGFKSCIMGN	7.1e-1067	47	32	MLO-Transmembrane region
2	YMIRALEDDFKKVVGISWYLWAFVVIFLLLNVN	3.5e-1016	47	33	MLO-Transmembrane region
3	VPLLSLEAJHQLHIFIFVLAVTHVLFSAITMLLGGAKIRQWKKWE	3.0e-1360	47	45	MLO, DUF3433, Photo_ RC and PsbT domains
4	KRHKKALYEALLKVKEELMLLGFISLLLTVTQGPISKICIP	4.4e-1192	47	41	MLO and d1kpla_ domains
5	YVIARLVJGVIVQVLCSYSTLPLYAJVTQMGSSFKKSIFDEQVQEGLVNW	4.7e-1362	45	50	MLO and d1fd9a_ domains
6	ILSWMRSFFKQFYGSVTKEDYTTLRLGFIMKH	5.0e-905	46	32	MLO domain
7	GWHTYFWISFVPLILLLVVGTKLEHIITELAYEVAZKHAAI	2.2e-1070	46	41	MLO, SH and d1eula_ - Transmembrane region
8	GGGEARTLELTPTWIVASVCSVIVIISLLFERLLHRLGKWL	4.8e-949	42	41	MLO - Transmembrane region
9	GDLVVKPSDDHFWFGRP	7.9e-427	44	17	-
10	ENAGNGPSMIRHVHZFKFIRDHFKGHGKR	2.4e-416	37	29	-
11	ESAMSHMLPCKPPPHSVAAEG	2.1e-233	41	21	-
12	LRGNPKFBFHK	4.1e-153	44	11	-
13	ARRLLAGGAASDDHC	7.6e-127	27	15	-
14	EPIDEANGGAVQMTNTRANSSVEQGTARL	2.1e-102	6	29	-
15	QPSRGSSPVHLLHKAGARSDDPQSAPPSP	1.6e-102	10	29	-
16	AHPVHRVPPCDGWRSASSPALDAHIPGADFCF	4.6e-101	7	32	d1dj7b_ domain

### Sheet: Table S4
Table S4: Gene duplication and evolution analysis of MLO genes and their estimated divergence time (Million Years Ago, MYA) in bread wheat
Serial #	Gene 1	Gene 2	Chr.*(Gene 1; Gene 2)	% Identity	Duplication Type	Ks	Ka	Ka/Ks	Selection Type	Divergence Time (MYA)
1	TaMLO3/6-D1	TaMLO3/6-B1	4D; 4B	96.3	Segmental	0.08	0.026	0.323	Purifying	6.14
2	TaMLO3/6-A2	TaMLO3/6-B2	5A; 4B	95	Segmental	0.173	0.02	0.116	Purifying	13.28
3	TaMLO3/6-A2	TaMLO3/6-D2	5A; 4D	95.64	Segmental	0.136	0.02	0.148	Purifying	10.42
4	TaMLO3/6-B2	TaMLO3/6-D2	4B; 4D	97.13	Segmental	0.102	0.009	0.087	Purifying	7.87
5	TaMLO1-A1	TaMLO1-D1	1A; 1B	97.56	Segmental	0.088	0.007	0.079	Purifying	6.78
6	TaMLO1-A1	TaMLO1-B1	1A; 1D	97.27	Segmental	0.106	0.006	0.058	Purifying	8.17
7	TaMLO1-D1	TaMLO1-B1	1B; 1D	98.4	Segmental	0.051	0.006	0.121	Purifying	3.95
8	TaMLO12-B1	TaMLO12-D1	5B; 5D	98	Segmental	0.058	0.011	0.286	Purifying	3.6
9	TaMLO12-B1	TaMLO12-A1	5B; 5A	97.83	Segmental	0.047	0.013	0.17	Purifying	5.61
10	TaMLO12-D1	TaMLO12-A1	5D; 5A	96.78	Segmental	0.073	0.012	0.17	Purifying	5.61
11	TaMLO8-D1	TaMLO8-A1	6D; 6A	96.99	Segmental	0.097	0.012	0.125	Purifying	7.48
12	TaMLO8-D1	TaMLO8-B1	6D; 6B	97.31	Segmental	0.084	0.011	0.135	Purifying	6.48
13	TaMLO8-A1	TaMLO8-B1	6A; 6B	97.79	Segmental	0.068	0.01	0.141	Purifying	5.25
14	TaMLO7-B1	TaMLO7-A1	7B; 7A	96.36	Segmental	0.091	0.024	0.261	Purifying	6.99
15	TaMLO7-B1	TaMLO7-D1	7B; 7D	95.18	Segmental	0.113	0.033	0.288	Purifying	8.67
16	TaMLO7-A1	TaMLO7-D1	7A; 7D	95.82	Segmental	0.081	0.03	0.373	Purifying	6.25
17	TaMLO2-A1	TaMLO2-B1	3A; 3B	95	Segmental	0.149	0.025	0.17	Purifying	11.43
18	TaMLO2-A1	TaMLO2-D1	3A; 3D	94.48	Segmental	0.171	0.026	0.152	Purifying	13.17
19	TaMLO2-B1	TaMLO2-D1	3B; 3D	97.73	Segmental	0.072	0.009	0.124	Purifying	5.56
20	TaMLO9-A2	TaMLO9-D2	3B; 3D	97.45	Segmental	0.061	0.017	0.269	Purifying	4.72
21	TaMLO9-B1	TaMLO9-A1	1B; 1A	91.87	Segmental	0.193	0.057	0.297	Purifying	14.82
22	TaMLO9-B1	TaMLO9-D1	1B; 1D	92	Segmental	0.191	0.056	0.292	Purifying	14.72
23	TaMLO9-A1	TaMLO9-D1	1A; 1D	96.93	Segmental	0.125	0.007	0.052	Purifying	9.63
24	TaMLO5-A1	TaMLO5-D1	2A; 2D	96.07	Segmental	0.112	0.019	0.172	Purifying	8.6
25	TaMLO5-A1	TaMLO5-B1	2A; 2B	95.64	Segmental	0.144	0.018	0.123	Purifying	11.07
26	TaMLO5-D1	TaMLO5-B1	2D; 2B	96.81	Segmental	0.092	0.016	0.172	Purifying	7.05
27	TaMLO10-D3	TaMLO10-A3	6D; 6A	98.38	Segmental	0.058	0.005	0.089	Purifying	4.48
28	TaMLO10-D3	TaMLO10-B3	6D; 6B	97.72	Segmental	0.07	0.011	0.149	Purifying	5.41
29	TaMLO10-A3	TaMLO10-B3	6A; 6B	97.02	Segmental	0.081	0.017	0.207	Purifying	6.22
30	TaMLO10-A1	TaMLO10-B1	2A; 2B	95.2	Segmental	0.157	0.021	0.135	Purifying	12.04
31	TaMLO10-A1	TaMLO10-D1	2A; 2D	96.35	Segmental	0.127	0.013	0.104	Purifying	9.76
32	TaMLO10-B1	TaMLO10-D1	2B; 2D	97.77	Segmental	0.076	0.008	0.104	Purifying	5.84
33	TaMLO10-A1	TaMLO10-D2	2A; 2D	92.82	Segmental	0.254	0.031	0.12	Purifying	19.53
34	TaMLO10-A1	TaMLO10-A2	2A; 2A	93.24	Tandem	0.206	0.035	0.169	Purifying	15.85
35	TaMLO10-A1	TaMLO10-B2	2A; 2B	92.9	Segmental	0.236	0.034	0.142	Purifying	18.18
36	TaMLO10-B1	TaMLO10-D2	2B; 2D	92.61	Segmental	0.258	0.033	0.127	Purifying	19.83
37	TaMLO10-B1	TaMLO10-A2	2B; 2A	93.17	Segmental	0.212	0.035	0.165	Purifying	16.27
38	TaMLO10-B1	TaMLO10-B2	2B; 2B	93.31	Tandem	0.213	0.034	0.157	Purifying	16.4
39	TaMLO10-D1	TaMLO10-D2	2D; 2D	93.89	Tandem	0.206	0.028	0.137	Purifying	15.87
40	TaMLO10-D1	TaMLO10-A2	2D; 2A	94.33	Segmental	0.164	0.03	0.185	Purifying	12.61
41	TaMLO10-D1	TaMLO10-B2	2D; 2B	94.06	Segmental	0.181	0.031	0.17	Purifying	13.91
42	TaMLO10-D2	TaMLO10-A2	2D; 2A	96.03	Segmental	0.146	0.012	0.082	Purifying	11.19
43	TaMLO10-D2	TaMLO10-B2	2D; 2B	96.16	Segmental	0.144	0.011	0.079	Purifying	11.04
44	TaMLO10-A2	TaMLO10-B2	2A; 2B	97.34	Segmental	0.086	0.01	0.113	Purifying	6.65
45	TaMLO11-A1	TaMLO11-B1	4A; 4B	97.83	Segmental	0.071	0.009	0.122	Purifying	5.43
46	TaMLO11-A1	TaMLO11-D1	4A; 4D	97.57	Segmental	0.078	0.009	0.119	Purifying	5.97
47	TaMLO11-B1	TaMLO11-D1	4B; 4D	98.27	Segmental	0.059	0.006	0.104	Purifying	4.51
48	TaMLO4-A1	TaMLO4-D1	2A; 2D	95.79	Segmental	0.122	0.016	0.134	Purifying	9.4
49	TaMLO4-A1	TaMLO4-B1	2A; 2B	94.83	Segmental	0.181	0.019	0.105	Purifying	13.93
50	TaMLO4-D1	TaMLO4-B1	2D; 2B	96.95	Segmental	0.106	0.01	0.094	Purifying	8.16

### Sheet: Table S5
Table S5: The microRNAs (miRNAs) potentially targeting the wheat MLOs, their size, sequences and features
S#	Target Gene	Targeting miRNA	No. of Targetting miRNA	Expectation	miRNA_start	miRNA_end	Target_start	Target_end	miRNA_aligned_fragment	alignment	Target_aligned_fragment	Inhibition
1	TaMLO1-A1	tae-miR164	4	4.5	1	21	1011	1031	UGGAGAAGCAGGGCACGUGCA	:: ::..::: :::::::	AUAACUUGUUCUGGUUCUCCA	Cleavage
2	TaMLO1-A1	tae-miR9773		4.5	1	24	1095	1118	UUUGUUUUUAUGUUAUUUUGUGAA	..:::: ::: ::::::: :	CUGUUGAAAUUACAGAAAAACACA	Translation
3	TaMLO1-A1	tae-miR9652-5p		5	1	22	1142	1163	CCUGUUUGUCAUUAAGUUUCUU	:::::: :.:::..::::	GUGAAACUCAGUGAUGAACAUU	Cleavage
4	TaMLO1-A1	tae-miR9679-5p		5	1	21	1009	1029	CAGAACCAGAAUGAGUAGCUC	:::..::::::::::	GCAUAACUUGUUCUGGUUCUC	Cleavage
5	TaMLO1-B1	tae-miR5062-5p	6	3.5	1	23	2160	2182	UGAACCUUAGGGAACAGCCGCAU	.:: :: ::::::::::: :	UGAUGGAUGAUCCCUAAGGUUAA	Cleavage
6	TaMLO1-B1	tae-miR9652-5p		4	1	22	2172	2193	CCUGUUUGUCAUUAAGUUUCUU	::. :::::::..::.::	CCUAAGGUUAAUGAUGAAUAGU	Cleavage
7	TaMLO1-B1	tae-miR164		4.5	1	21	1104	1124	UGGAGAAGCAGGGCACGUGCA	:: ::..::: :::::::	AUAACUUGUUCUGGUUCUCCA	Cleavage
8	TaMLO1-B1	tae-miR156		5	1	21	38	58	UGACAGAAGAGAGUGAGCACA	: ::. : .:::.:::: :::	UUUGUCCCUUCUUUUCUUUCA	Cleavage
9	TaMLO1-B1	tae-miR9679-5p		5	1	21	1102	1122	CAGAACCAGAAUGAGUAGCUC	:::..::::::::::	GCAUAACUUGUUCUGGUUCUC	Cleavage
10	TaMLO1-B1	tae-miR9773		5	1	24	1188	1211	UUUGUUUUUAUGUUAUUUUGUGAA	..:::: ::: ::::.:: :	CUGUUGAAAUUACAGAAAAGCACA	Translation
11	TaMLO1-D1	tae-miR164		4.5	1	21	977	997	UGGAGAAGCAGGGCACGUGCA	:: ::..::: :::::::	AUAACUUGUUCUGGUUCUCCA	Cleavage
12	TaMLO1-D1	tae-miR9773		4.5	1	24	1061	1084	UUUGUUUUUAUGUUAUUUUGUGAA	..:::: ::: ::::::: :	CUGUUGAAAUUACAGAAAAACACA	Translation
13	TaMLO1-D1	tae-miR9652-5p	2	5	1	22	1108	1129	CCUGUUUGUCAUUAAGUUUCUU	:::::: :.:::..::::	GUGAAACUCAGUGAUGAACAUU	Cleavage
14	TaMLO1-D1	tae-miR9679-5p		5	1	21	975	995	CAGAACCAGAAUGAGUAGCUC	:::..::::::::::	GCAUAACUUGUUCUGGUUCUC	Cleavage
15	TaMLO3/6-A1	tae-miR167b	7	4.5	1	21	587	607	UGAAGCUGACAGCAUGAUCUA	:: : : .::::.::::::	GCGACCUUCUUGUCGGCUUCA	Cleavage
16	TaMLO3/6-A1	tae-miR167b		4.5	1	21	755	775	UGAAGCUGACAGCAUGAUCUA	:: : : .::::.::::::	GCGACCUUCUUGUCGGCUUCA	Cleavage
17	TaMLO3/6-A1	tae-miR167a		5	1	21	181	202	UGAAG-CUGCCAGCAUGAUCUA	:: :::::::::..: :::::	GAGCUCAUGCUGGUGGGCUUCA	Cleavage
18	TaMLO3/6-A1	tae-miR167c-5p		5	1	22	180	202	UGAAG-CUGCCAGCAUGAUCUGC	: :: :::::::::..: :::::	GGAGCUCAUGCUGGUGGGCUUCA	Cleavage
19	TaMLO3/6-A1	tae-miR395a		5	1	21	1227	1247	GUGAAGUGUUUGGGGGAACUC	::.::.:: :::: ::::	CCUUUUCCUCAUACACCUCAC	Translation
20	TaMLO3/6-A1	tae-miR5384-3p		5	1	21	611	631	UGAGCGCGCCGCCGUCGAAUG	:::.::::::: :: ::.	UUCUCGGCGGCGGCACGAUCG	Cleavage
21	TaMLO3/6-A1	tae-miR5384-3p		5	1	21	779	799	UGAGCGCGCCGCCGUCGAAUG	:::.::::::: :: ::.	UUCUCGGCGGCGGCACGGUCG	Cleavage
22	TaMLO3/6-A3	tae-miR167a	2	5	1	21	181	202	UGAAG-CUGCCAGCAUGAUCUA	:: :::::::::..: :::::	GAGCUCAUGCUGGUGGGCUUCA	Cleavage
23	TaMLO3/6-A3	tae-miR167c-5p		5	1	22	180	202	UGAAG-CUGCCAGCAUGAUCUGC	: :: :::::::::..: :::::	GGAGCUCAUGCUGGUGGGCUUCA	Cleavage
24	TaMLO3/6-B1	tae-miR167a	2	5	1	21	181	202	UGAAG-CUGCCAGCAUGAUCUA	:: :::::::::..: :::::	GAGCUCAUGCUGGUGGGCUUCA	Cleavage
25	TaMLO3/6-B1	tae-miR167c-5p		5	1	22	180	202	UGAAG-CUGCCAGCAUGAUCUGC	: :: :::::::::..: :::::	GGAGCUCAUGCUGGUGGGCUUCA	Cleavage
26	TaMLO3/6-B2	tae-miR167a	8	5	1	21	462	483	UGAAG-CUGCCAGCAUGAUCUA	:: :::::::::..: :::::	GAGCUCAUGCUGGUGGGCUUCA	Cleavage
27	TaMLO3/6-B2	tae-miR167a		5	1	21	375	396	UGAAG-CUGCCAGCAUGAUCUA	:: :::::::::..: :::::	GAGCUCAUGCUGGUGGGCUUCA	Cleavage
28	TaMLO3/6-B2	tae-miR167c-5p		5	1	22	374	396	UGAAG-CUGCCAGCAUGAUCUGC	: :: :::::::::..: :::::	GGAGCUCAUGCUGGUGGGCUUCA	Cleavage
29	TaMLO3/6-B2	tae-miR167c-5p		5	1	22	461	483	UGAAG-CUGCCAGCAUGAUCUGC	: :: :::::::::..: :::::	GGAGCUCAUGCUGGUGGGCUUCA	Cleavage
30	TaMLO3/6-B2	tae-miR9666a-3p		5	1	22	547	568	CGGUAGGGCUGUAUGAUGGCGA	::::::.:.:::::.:	CCAGCAUCAUGCGGCCCUGCAA	Cleavage
31	TaMLO3/6-B2	tae-miR9666a-3p		5	1	22	460	481	CGGUAGGGCUGUAUGAUGGCGA	::::::.:.:::::.:	CCAGCAUCAUGCGGCCCUGCAA	Cleavage
32	TaMLO3/6-B2	tae-miR9666a-3p		5	1	22	80	101	CGGUAGGGCUGUAUGAUGGCGA	::::::.:.:::::.:	CCAGCAUCAUGCGGCCCUGCAA	Cleavage
33	TaMLO3/6-B2	tae-miR9678-3p		5	1	22	313	334	UCUGGCGAGGGACAUACACUGU	:::: ::.:::. ::.::	GCCAUGUAAGUUCCUUCCCGGA	Cleavage
34	TaMLO3/6-D1	tae-miR9781	5	4.5	1	21	2043	2063	UUUUGUCACAUAUAAUACAUA	:.: : :.:::::::::::	UGUCAAGUGUAUGUGACAAAU	Cleavage
35	TaMLO3/6-D1	tae-miR1133		5	1	22	1722	1743	CAUAUACUCCCUCCGUCCGAAA	::: :: :::.::.:.::	AGAAGGAGGGCGGGGGUGUGUG	Cleavage
36	TaMLO3/6-D1	tae-miR167a		5	1	21	425	446	UGAAG-CUGCCAGCAUGAUCUA	:: :::::::::..: :::::	GAGCUCAUGCUGGUGGGCUUCA	Cleavage
37	TaMLO3/6-D1	tae-miR167c-5p		5	1	22	424	446	UGAAG-CUGCCAGCAUGAUCUGC	: :: :::::::::..: :::::	GGAGCUCAUGCUGGUGGGCUUCA	Cleavage
38	TaMLO3/6-D1	tae-miR5086		5	1	21	84	104	ACAUUGGUGGAAGGCGUGGUA	.:: . :::::::..::: :	CGCCUUCCCUUCCAUUAAUUU	Cleavage
39	TaMLO3/6-D2	tae-miR9666a-3p	2	4	1	22	704	725	CGGUAGGGCUGUAUGAUGGCGA	::::::.:.:::::.: :	CCAGCAUCAUGCGGCCCUGCAG	Cleavage
40	TaMLO3/6-D2	tae-miR9666a-3p		4	1	22	704	725	CGGUAGGGCUGUAUGAUGGCGA	::::::.:.:::::.: :	CCAGCAUCAUGCGGCCCUGCAG	Cleavage
41	TaMLO4-A1	tae-miR9782	2	4	1	24	1308	1331	GUAUUAGGUUGGUCAAAUUGACGA	:::::::.::::.::. :..	CGCACAAUUUGGCCAAUCUGUUGU	Cleavage
42	TaMLO4-A1	tae-miR9679-5p		4.5	1	21	1728	1748	CAGAACCAGAAUGAGUAGCUC	:. :: .:. :::::::::::	GGCCUCUUUCUUCUGGUUCUG	Cleavage
43	TaMLO4-B1	tae-miR9679-5p	2	4	1	21	1791	1811	CAGAACCAGAAUGAGUAGCUC	:. :: ::. :::::::::::	GGCCUCCUUCUUCUGGUUCUG	Cleavage
44	TaMLO4-B1	tae-miR9782		4.5	1	24	1371	1394	GUAUUAGGUUGGUCAAAUUGACGA	:::::::..:::.::. :..	UGCACAAUUUGGUCAAUCUGUUGU	Cleavage
45	TaMLO4-D1	tae-miR5049-3p	7	4	1	21	117	137	AAUAUGGAUCGGAGGGAGUAC	:.::.:: ::::::::: ::	CUGCUUCCACCGAUCCAUCUU	Cleavage
46	TaMLO4-D1	tae-miR9679-5p		4.5	1	21	1155	1175	CAGAACCAGAAUGAGUAGCUC	:. :: .:. :::::::::::	GGCCUCUUUCUUCUGGUUCUG	Cleavage
47	TaMLO4-D1	tae-miR9679-5p		4.5	1	21	1818	1838	CAGAACCAGAAUGAGUAGCUC	:. :: .:. :::::::::::	GGCCUCUUUCUUCUGGUUCUG	Cleavage
48	TaMLO4-D1	tae-miR9782		4.5	1	24	735	758	GUAUUAGGUUGGUCAAAUUGACGA	::::::::..:::.::. :..	UGCUCAAUUUGGUCAAUCUGUUGU	Cleavage
49	TaMLO4-D1	tae-miR9782		4.5	1	24	1398	1421	GUAUUAGGUUGGUCAAAUUGACGA	::::::::..:::.::. :..	UGCUCAAUUUGGUCAAUCUGUUGU	Cleavage
50	TaMLO4-D1	tae-miR408		5	1	21	970	990	CUGCACUGCCUCUUCCCUGGC	:: :::::::: : ::::	AACAAAGAAGAGGCUGAGCAG	Cleavage
51	TaMLO4-D1	tae-miR408		5	1	21	307	327	CUGCACUGCCUCUUCCCUGGC	:: :::::::: : ::::	AACAAAGAAGAGGCUGAGCAG	Cleavage
52	TaMLO5-A1	tae-miR5050	2	3.5	1	21	1308	1328	UUGAACGACCUCACCAUGUCG	:.:::: ::: ::::::::	UCAUAUGGGGAGCUCGUUCAA	Cleavage
53	TaMLO5-A1	tae-miR9776		4.5	1	21	1111	1131	UUGGACGAGGAUGUGCAACUG	: ::: ::::::: ::::	ACGCUGCUCAUCCUCAUCCAC	Cleavage
54	TaMLO5-B1	tae-miR5050	3	3.5	1	21	1324	1344	UUGAACGACCUCACCAUGUCG	:.:::: ::: ::::::::	UCAUAUGGGGAGCUCGUUCAA	Cleavage
55	TaMLO5-B1	tae-miR9776		4.5	1	21	1127	1147	UUGGACGAGGAUGUGCAACUG	: ::: ::::::: ::::	AUGCUGCUCAUCCUCAUCCAC	Cleavage
56	TaMLO5-B1	tae-miR9665-3p		5	1	23	1521	1542	GCUAGCAGUGUAAACUCAAAUCA	::: : ::::.:::::::	UUUCAUGA-UGUACAUUGCUAGC	Cleavage
57	TaMLO5-D1	tae-miR5050	2	3.5	1	21	1326	1346	UUGAACGACCUCACCAUGUCG	:.:::: ::: ::::::::	UCAUAUGGGGAGCUCGUUCAA	Cleavage
58	TaMLO5-D1	tae-miR9776		4.5	1	21	1129	1149	UUGGACGAGGAUGUGCAACUG	: ::: ::::::: ::::	AUGCUGCUCAUCCUCAUCCAC	Cleavage
59	TaMLO7-A1	tae-miR9775	4	3.5	1	22	211	232	UGUGCGCAAUAAGAUUUUGCUA	::.:.:.::::::. ::::	UCACAGAGUUUUAUUGUUCACA	Cleavage
60	TaMLO7-A1	tae-miR9775		3.5	1	22	124	145	UGUGCGCAAUAAGAUUUUGCUA	::.:.:.::::::. ::::	UCACAGAGUUUUAUUGUUCACA	Cleavage
61	TaMLO7-A1	tae-miR1134		4.5	1	24	881	904	CAACAACAACAAGAAGAAGAAGAU	::: .:::: :: :::::::::	CUCUAUUUCUCCUGCUUGUUGUUG	Translation
62	TaMLO7-A1	tae-miR1134		4.5	1	24	794	817	CAACAACAACAAGAAGAAGAAGAU	::: .:::: :: :::::::::	CUCUAUUUCUCCUGCUUGUUGUUG	Translation
63	TaMLO7-B1	tae-miR1134	2	3.5	1	24	1011	1034	CAACAACAACAAGAAGAAGAAGAU	.:::: :: :::::::::: ::	UAUUUCUCCUGCUUGUUGUUGGUG	Cleavage
64	TaMLO7-B1	tae-miR9775		3.5	1	22	338	359	UGUGCGCAAUAAGAUUUUGCUA	::.:.:.::::::. ::::	UCACAGAGUUUUAUUGUUCACA	Cleavage
65	TaMLO7-D1	tae-miR9775	5	3.5	1	22	454	475	UGUGCGCAAUAAGAUUUUGCUA	::.:.:.::::::. ::::	UCACAGAGUUUUAUUGUUCACA	Cleavage
66	TaMLO7-D1	tae-miR1134		4.5	1	24	1124	1147	CAACAACAACAAGAAGAAGAAGAU	::: .:::: :: :::::::::	CUCUAUUUCUCCUGCUUGUUGUUG	Translation
67	TaMLO7-D1	tae-miR5049-3p		5	1	21	2231	2250	AAUAUGGAUCGGAGGGAGUAC	:::::.:::::: ::: ::::	GUACUUCCUCCGUUCC-UAUU	Cleavage
68	TaMLO7-D1	tae-miR9657b-3p		5	1	21	87	107	CGUGCUUCCUCGUCGAACGGU	:: :::.: ::: :::.::	CGCGGUCGGCAAGGCAGCGCG	Translation
69	TaMLO7-D1	tae-miR9657c-3p		5	1	21	87	107	CGUGCUUCCUCGUCGAACGGU	:: :::.: ::: :::.::	CGCGGUCGGCAAGGCAGCGCG	Translation
70	TaMLO8-A1	tae-miR5048-5p	5	3.5	1	22	1843	1864	UUUGCAGGUUUUAGGUCUAAGU	::: .::.::.::::::..	UGCUAGCUCUGAAGCCUGCAGG	Cleavage
71	TaMLO8-A1	tae-miR9657a-3p		4	1	21	1367	1387	UGUGCUUCCUCGUCGAACGGU	::::::.:::: : :.:::	GGCGUUCGGCGAGCACGUACA	Cleavage
72	TaMLO8-A1	tae-miR5049-3p		5	1	21	1146	1166	AAUAUGGAUCGGAGGGAGUAC	:: :::: ::.::::::: :	GUCCUCCAUCUGAUCCAUUUC	Cleavage
73	TaMLO8-A1	tae-miR9657b-3p	5	5	1	21	1367	1387	CGUGCUUCCUCGUCGAACGGU	::::::.:::: : :.::	GGCGUUCGGCGAGCACGUACA	Cleavage
74	TaMLO8-A1	tae-miR9657c-3p		5	1	21	1367	1387	CGUGCUUCCUCGUCGAACGGU	::::::.:::: : :.::	GGCGUUCGGCGAGCACGUACA	Cleavage
75	TaMLO8-B1	tae-miR9657a-3p		4	1	21	1438	1458	UGUGCUUCCUCGUCGAACGGU	::::::.:::: : :.:::	GGCGUUCGGCGAGCACGUACA	Cleavage
76	TaMLO8-B1	tae-miR9653b		4.5	1	21	24	44	UGGCCAAGGUCUCUUGAGGCU	::.::::.:: ::::::	GGAGUCGAGAGGCCGUGGCCA	Cleavage
77	TaMLO8-B1	tae-miR5049-3p		5	1	21	1217	1237	AAUAUGGAUCGGAGGGAGUAC	:: :::: ::.::::::: :	GUCCUCCAUCUGAUCCAUUUC	Cleavage
78	TaMLO8-B1	tae-miR9657b-3p	5	5	1	21	1438	1458	CGUGCUUCCUCGUCGAACGGU	::::::.:::: : :.::	GGCGUUCGGCGAGCACGUACA	Cleavage
79	TaMLO8-B1	tae-miR9657c-3p		5	1	21	1438	1458	CGUGCUUCCUCGUCGAACGGU	::::::.:::: : :.::	GGCGUUCGGCGAGCACGUACA	Cleavage
80	TaMLO8-D1	tae-miR5048-5p		3.5	1	22	1942	1963	UUUGCAGGUUUUAGGUCUAAGU	::: .::.::.::::::..	UGCUAGCUCUGAAGCCUGCAGG	Cleavage
81	TaMLO8-D1	tae-miR9657a-3p		4	1	21	1486	1506	UGUGCUUCCUCGUCGAACGGU	::::::.:::: : :.:::	GGCGUUCGGCGAGCACGUACA	Cleavage
82	TaMLO8-D1	tae-miR5049-3p		5	1	21	1265	1285	AAUAUGGAUCGGAGGGAGUAC	:: :::: ::.::::::: :	GUCCUCCAUCUGAUCCAUUUC	Cleavage
83	TaMLO8-D1	tae-miR9657b-3p		5	1	21	1486	1506	CGUGCUUCCUCGUCGAACGGU	::::::.:::: : :.::	GGCGUUCGGCGAGCACGUACA	Cleavage
84	TaMLO8-D1	tae-miR9657c-3p		5	1	21	1486	1506	CGUGCUUCCUCGUCGAACGGU	::::::.:::: : :.::	GGCGUUCGGCGAGCACGUACA	Cleavage
85	TaMLO9-A1	tae-miR171a	1	4.5	1	21	1615	1635	UGAUUGAGCCGUGCCAAUAUC	: : ::::.:::: :::::.	AACAAUGGCGCGGCCCAAUCG	Cleavage
86	TaMLO9-A2	tae-miR9674b-5p	1	5	1	21	650	669	AUAGCAUCAUCCAUCCUACCC	::.::: ::: ::::::::	CAGUGGGA-GGAGGAUGCUAU	Cleavage
87	TaMLO9-D1	tae-miR171a	1	4.5	1	21	1748	1768	UGAUUGAGCCGUGCCAAUAUC	: ::::.:::: :::::.	AGCAAUGGCGCGGCCCAAUCG	Cleavage
88	TaMLO9-D2	tae-miR9674b-5p	1	5	1	21	593	612	AUAGCAUCAUCCAUCCUACCC	::.::: ::: ::::::::	CAGUGGGA-GGAGGAUGCUAU	Cleavage
89	TaMLO10-A1	tae-miR5384-3p	2	5	1	21	379	399	UGAGCGCGCCGCCGUCGAAUG	:::..:::: .:.:.:::	ACCUCGGUGGCGCUGUGUUCA	Cleavage
90	TaMLO10-A1	tae-miR9668-5p		5	1	21	1632	1652	CCAAUGACAAGUAUUUUCGGA	:.::: :::.:: ::.::: :	UUCGAUAAUGCUAGUUAUUCG	Cleavage
91	TaMLO10-A2	tae-miR5384-3p	2	4	1	21	358	378	UGAGCGCGCCGCCGUCGAAUG	:::.::::: ::.:.:::	ACCUCGGCGGCGCCGUGUUCA	Cleavage
92	TaMLO10-A2	tae-miR9657b-5p		5	1	21	414	434	UUCGUCGGAGAAGCAUGUUGC	: :. : :: ::::::::::	GGAGGAGCCUCCUCCGACGAA	Translation
93	TaMLO10-A3	tae-miR9781	1	5	1	21	1265	1285	UUUUGUCACAUAUAAUACAUA	: : .::::.: ::::.:::	GAAGAGUUAUGUUUGACGAAA	Cleavage
94	TaMLO10-B1	tae-miR9657b-5p	2	4	1	21	438	458	UUCGUCGGAGAAGCAUGUUGC	: :.: : :: ::::::::::	GGAGCCUCCUCCUCCGACGAA	Translation
95	TaMLO10-B1	tae-miR171b		4.5	1	21	1467	1487	UUGAGCCGUGCCAAUAUCACG	::. ::::.:::.::::	GCAAAUGGUGGCGCGGUUCAA	Cleavage
96	TaMLO10-B2	tae-miR5050	1	4.5	1	21	1447	1467	UUGAACGACCUCACCAUGUCG	: ::::::. :: ::::::	GCAAAUGGUGGCGUAGUUCAA	Translation
97	TaMLO10-B3	tae-miR9781	1	5	1	21	1322	1342	UUUUGUCACAUAUAAUACAUA	: : .::::.: ::::.:::	AAAGAGUUAUGUUUGACGAAA	Cleavage
98	TaMLO10-D1	tae-miR5384-3p	5	4	1	21	371	391	UGAGCGCGCCGCCGUCGAAUG	:::.::::: ::.:.:::	ACCUCGGCGGCGCCGUGUUCA	Cleavage
99	TaMLO10-D1	tae-miR5384-3p		4	1	21	371	391	UGAGCGCGCCGCCGUCGAAUG	:::.::::: ::.:.:::	ACCUCGGCGGCGCCGUGUUCA	Cleavage
100	TaMLO10-D1	tae-miR9657b-5p		4	1	21	430	450	UUCGUCGGAGAAGCAUGUUGC	: :.: : :: ::::::::::	GGAGCCUCCUCCUCCGACGAA	Translation
101	TaMLO10-D1	tae-miR9657b-5p		4	1	21	430	450	UUCGUCGGAGAAGCAUGUUGC	: :.: : :: ::::::::::	GGAGCCUCCUCCUCCGACGAA	Translation
102	TaMLO10-D1	tae-miR171b		4.5	1	21	1459	1479	UUGAGCCGUGCCAAUAUCACG	::. ::::.:::.::::	GCAAAUGGUGGCGCGGUUCAA	Cleavage
103	TaMLO10-D2	tae-miR5384-3p	2	4	1	21	374	394	UGAGCGCGCCGCCGUCGAAUG	:::.::::: ::.:.:::	ACCUCGGCGGCGCCGUGUUCA	Cleavage
104	TaMLO10-D2	tae-miR5384-3p		4	1	21	374	394	UGAGCGCGCCGCCGUCGAAUG	:::.::::: ::.:.:::	ACCUCGGCGGCGCCGUGUUCA	Cleavage
105	TaMLO10-D3	tae-miR9776	4	5	1	21	1967	1987	UUGGACGAGGAUGUGCAACUG	::::::::.: : ::.::	GUUUUGCACAUUCACCUCUAA	Cleavage
106	TaMLO10-D3	tae-miR9776		5	1	21	1906	1926	UUGGACGAGGAUGUGCAACUG	::::::::.: : ::.::	GUUUUGCACAUUCACCUCUAA	Cleavage
107	TaMLO10-D3	tae-miR9781		5	1	21	1661	1681	UUUUGUCACAUAUAAUACAUA	: : .::::.: ::::.:::	GAAGAGUUAUGUUUGACGAAA	Cleavage
108	TaMLO10-D3	tae-miR9781		5	1	21	1600	1620	UUUUGUCACAUAUAAUACAUA	: : .::::.: ::::.:::	GAAGAGUUAUGUUUGACGAAA	Cleavage
109	TaMLO10-D4	tae-miR160	2	5	1	21	348	368	UGCCUGGCUCCCUGUAUGCCA	: :::. : ::.:::::::.	CGUCAUGGAUGGGGCCAGGCG	Cleavage
110	TaMLO10-D4	tae-miR399		5	1	19	1118	1136	UGCCAAAGGAGAAUUGCCC	::: ::.::.::::::	UUGCAUUUUUCUUUUGGCU	Cleavage
111	TaMLO10-D5	tae-miR9652-5p	1	5	1	22	43	64	CCUGUUUGUCAUUAAGUUUCUU	::..:::: ::::...::	UCAAAGUUUAAGGACAGGUAGC	Translation
112	TaMLO11-A1	tae-miR9664-3p	3	4	1	21	1651	1671	UUGCAGUCCUCGAUGUCGUAG	::: ..::::::::::..	GCACGCUGUCGAGGACUGUGU	Cleavage
113	TaMLO11-A1	tae-miR1124		5	1	22	34	56	GCAGGACGUGAAGAG-CGAGUCC	::..::: : :::::::: ::::	GGGUUCGGCCCUUCACGUGCUGC	Cleavage
114	TaMLO11-A1	tae-miR9679-5p		5	1	21	1381	1401	CAGAACCAGAAUGAGUAGCUC	:.::.::.::. : :::::	UUGUUAUUCGUUUGGCUUCUG	Cleavage
115	TaMLO11-B1	tae-miR9664-3p	2	4	1	21	1797	1817	UUGCAGUCCUCGAUGUCGUAG	::: ..::::::::::..	GCACGCUGUCGAGGACUGUGU	Cleavage
116	TaMLO11-B1	tae-miR1124		5	1	22	183	205	GCAGGACGUGAAGAG-CGAGUCC	::..::: : :::::::: ::::	GGGUUCGGCCCUUCACGUGCUGC	Cleavage
117	TaMLO11-D1	tae-miR9664-3p	3	4	1	21	1726	1746	UUGCAGUCCUCGAUGUCGUAG	::: ..::::::::::..	GCACGCUGUCGAGGACUGUGU	Cleavage
118	TaMLO11-D1	tae-miR1124		5	1	22	151	173	GCAGGACGUGAAGAG-CGAGUCC	::..::: : :::::::: ::::	GGGUUCGGCCCUUCACGUGCUGC	Cleavage
119	TaMLO11-D1	tae-miR9666b-3p		5	1	22	941	962	CGGUUGGGCUGUAUGAUGGCGA	:. :::::::.:: :.:: ::	UUUCCAUCAUGCAUCUCACCCA	Cleavage
120	TaMLO12-A1	tae-miR5384-3p	1	4.5	1	21	1645	1665	UGAGCGCGCCGCCGUCGAAUG	:: ::::: ::::::::	GCACCGCCGGCGUCGCGCUCA	Cleavage
121	TaMLO12-B1	tae-miR9663-5p	1	5	1	21	1656	1676	AAGCGUAGUCGAACGAAUCUG	:.: : ::::: ::::::	AUGGUCCAUUCGAGUACGCUG	Cleavage
